# SenCat: Cataloging human cell senescence through multiomic profiling of multiple senescent primary cell types

**DOI:** 10.64898/2026.02.05.703986

**Authors:** Carlos Anerillas, Gisela Altés, Katarína Grešová, Dimitrios Tsitsipatis, Krystyna Mazan-Mamczarz, Reema Banarjee, Ana S.G. Cunningham, Martin Salamini-Montemurri, Jen-Hao Yang, Rachel Munk, Martina Rossi, Yulan Piao, Bradley Olinger, Quinn Strassheim, Jennifer L. Martindale, Jinshui Fan, Chang-Yi Cui, Supriyo De, Delaney V. Rutherford, Ying Hao, Ziyi Li, Jessica Roberts, Yue Andy Qi, Kotb Abdelmohsen, Rafael de Cabo, Allison B. Herman, Manolis Maragkakis, Nathan Basisty, Myriam Gorospe

## Abstract

There is an urgent need to comprehensively catalog senescence markers across cell types in an organism in order to characterize ‘senotypes’ and senescent cell heterogeneity. Here, we profiled the transcriptomes and proteomes in 14 different primary human cell types undergoing over 30 senescence paradigms to create a senescence catalog we termed ‘SenCat’. We found that, while senescent cells from all primary tissue types did not share a single unique marker, they did activate shared specific metabolic and damage-response pathways implicated in tissue repair. Machine learning analysis of the SenCat transcriptomic and proteomic datasets successfully identified independent sets of senescent human cells, and senescent-like cells in mouse lung and kidney. In sum, SenCat represents a much-needed resource to identify senescent cells across tissues in the body.

**HIGHLIGHTS:**

- Identifying senescent cells in organisms in vivo remains a challenge
- We created SenCat: a catalog transcriptomes and proteomes of senescent primary cells
- Machine learning (ML) analysis of SenCat identified robust senescence scores
- ML-derived senescence scores uncovered senescent-like cell dynamics in vivo
