## Supplemental Table 9 for "SenCat: Cataloging human cell senescence through multiomic profiling of multiple senescent primary cell types"

### Sheet: Sheet1
Cell Type	Senescence trigger	Treatment details	Days into senescence
HCAEC (Arterial Endothelial)	-	Proliferating
HCAEC (Arterial Endothelial)	Doxo	250 nM, 3 days	8
HCAEC (Arterial Endothelial)	IR	15 Gy	8
HUVEC (Venal Endothelial)	-	Proliferating
HUVEC (Venal Endothelial)	Etoposide	10 uM, 3 days	8
HUVEC (Venal Endothelial)	IR	7.5 Gy	8
HSAEC (Lung Epithelial)	-	Proliferating
HSAEC (Lung Epithelial)	Etoposide	20 uM, 3 days	8
HSAEC (Lung Epithelial)	IR	10 Gy	8
BJ (Skin Fibroblasts)	-	Proliferating
BJ (Skin Fibroblasts)	Etoposide	25 uM, 6 days (refreshed at day 3)	8
BJ (Skin Fibroblasts)	H2O2	0.5 mM, 2 hours	8
BJ (Skin Fibroblasts)	Empty vector	MOI: 3
BJ (Skin Fibroblasts)	RasV12	MOI: 3
BJ (Skin Fibroblasts)	IR	15 Gy	8
WI-38 (Lung Fibroblasts)	-	Proliferating
WI-38 (Lung Fibroblasts)	Etoposide	50 uM, 6 days (refreshed at day 3)	8
WI-38 (Lung Fibroblasts)	H2O2	0.75 mM, 2 hours	8
WI-38 (Lung Fibroblasts)	IR	15 Gy	8
WI-38 (Lung Fibroblasts)	Empty vector	MOI: 3	8
WI-38 (Lung Fibroblasts)	RasV12	MOI: 3	8
HSKM (Myoblasts)	-	Proliferating
HSKM (Myoblasts)	IR	10 Gy	8
HSKM (Myoblasts)	Etoposide	20 uM	8
PreAdipo (Subcutaneous Preadipocytes)	IR	15 Gy
PreAdipo (Subcutaneous Preadipocytes)	Etoposide	25 uM
PreAdipo (Subcutaneous Preadipocytes)	-	Proliferating
HVSMC (Vascular Smooth Muscle)	-	Proliferating
HVSMC (Vascular Smooth Muscle)	Doxo	85 nM, 3 days	8
HVSMC (Vascular Smooth Muscle)	IR	15 Gy	8
HEKn (Skin Keratinocytes)	-	Proliferating
HEKn (Skin Keratinocytes)	Etoposide	25 uM, 3 days	8
HEKn (Skin Keratinocytes)	IR	10 Gy	8
BMMSC (Bone Marrow Mesenchymal Stem)	-
BMMSC (Bone Marrow Mesenchymal Stem)	Etoposide	50 uM, 3 days	8
BMMSC (Bone Marrow Mesenchymal Stem)	IR	15 Gy	8
HEMn (Melanocytes)	-
HEMn (Melanocytes)	Etoposide	25 uM, 3 days	8
HEMn (Melanocytes)	IR	7.5 Gy	8
NHO (Osteoblasts)	-
NHO (Osteoblasts)	Etoposide	20 uM, 3 days	8
NHO (Osteoblasts)	IR	10Gy	8
NHA (Astrocytes)	-
NHA (Astrocytes)	Etoposide	20 uM, 3 days	8
NHA (Astrocytes)	IR	10Gy	8
PBMC (Peripheral Blood Mononuclear)	-		6
PBMC (Peripheral Blood Mononuclear)	Etoposide	20 uM, 3 days	6
PBMC (Peripheral Blood Mononuclear)	IR	7.5 Gy	6
